# Correlations between human mating partners: a comprehensive meta-analysis of 22 traits and raw data analysis of 133 traits in the UK Biobank

**DOI:** 10.1101/2022.03.19.484997

**Authors:** Tanya B. Horwitz, Jared V. Balbona, Katie N. Paulich, Matthew C. Keller

## Abstract

Positive correlations between human mating partners are consistently observed across traits. Such correlations can increase phenotypic variation and, to the extent that they reflect genetic similarity in co-parents, can also increase prevalence for rare phenotypes and bias estimates in genetic designs. We conducted the largest set of meta-analyses on human partner correlations to date, incorporating 480 partner correlations across 22 traits. We also calculated 133 trait correlations between up to 79,074 male-female couples in the UK Biobank (UKB). Estimates of the mean meta-analyzed correlations ranged from *r*_meta_=.08 for extraversion to *r*_meta_*=*.58 for political values. UKB correlations ranged from *r*_UKB_=-.18 for chronotype to *r*_UKB_=.87 for birth year. Overall, attitudes, education, and substance use traits mostly showed the highest correlations, while psychological and biological traits generally yielded lower but still positive correlations. We observed high between-study heterogeneity for most meta-analyzed traits, likely because of both systematic differences between samples and true differences in partner correlations across populations.
