## Supplementary Table 5 for "Correlations between human mating partners: a comprehensive meta-analysis of 22 traits and raw data analysis of 133 traits in the UK Biobank"

### Sheet: Yengo_Horwitz_Comparison
Supplementary Table 5. Comparison of partner correlations for various traits between our UK Biobank sample and that of Yengo et al. (2018)
Trait	Z	abs(Z)	p-value	Bonferroni Significant?
Age Completed Education (Individuals without College or University Degrees)	2.1491	2.1491	0.03163	FALSE
Age First Intercourse	-0.9663	0.9663	0.33389	FALSE
Age Stopped Smoking	-0.2027	0.2027	0.83937	FALSE
Basal Metabolic Rate	-0.8248	0.8248	0.40949	FALSE
Birth Weight (kilograms)	0.3583	0.3583	0.72012	FALSE
Cholesterol (mmol/L)	-0.3048	0.3048	0.76052	FALSE
C-reactive Protein (mg/L)	-0.1091	0.1091	0.91312	FALSE
Diastolic Blood Pressure (mmHg)	0.7362	0.7362	0.46161	FALSE
Father Age	0.8372	0.8372	0.40248	FALSE
Father Age at Death	-0.195	0.195	0.84539	FALSE
Forced Expiratory Volume in 1-Second (FEV1) (liters)	-0.0545	0.0545	0.95654	FALSE
Forced Expiratory Volume in 1-Second (FEV1) , Predicted Percentage	-1.1939	1.1939	0.23252	FALSE
Fluid Intelligence Quotient (fIQ)	-3.2686	3.2686	0.00108	FALSE
Forced Vital Capacity (FVC) (liters)	0.1829	0.1829	0.85488	FALSE
Hand Grip Strength (kilograms)*	-0.7113	0.7113	0.4769	FALSE
HDL cholesterol (mmol/L)	-0.7272	0.7272	0.4671	FALSE
Heel Bone Mineral Density (BMD) (t-score)	-0.0913	0.0913	0.92725	FALSE
Height (centimeters)	-1.3166	1.3166	0.18797	FALSE
Hip Circumference (centimeters)	0.9265	0.9265	0.35419	FALSE
LDL Direct (mmol/L)	-0.4064	0.4064	0.68445	FALSE
Mother Age at Death	-0.8974	0.8974	0.36951	FALSE
Neuroticism	-0.3738	0.3738	0.70855	FALSE
Number of Self-reported Cancers	-0.2773	0.2773	0.78155	FALSE
Number of Depressive Episodes	-1.008	1.008	0.31345	FALSE
Number of Self-reported Non-cancer Illnesses	0.4905	0.4905	0.62378	FALSE
Number of Medications	1.5281	1.5281	0.12649	FALSE
Number of Older Siblings	-1.7226	1.7226	0.08496	FALSE
Number of Operations	-0.2687	0.2687	0.78816	FALSE
Number of Unsuccessful Quitting Attempts (Former Smokers)	-1.7255	1.7255	0.08444	FALSE
Number of Sexual Partners	2.3229	2.3229	0.02018	FALSE
Number of Full Sisters	-2.1146	2.1146	0.03446	FALSE
Pack Years of Smoking (Ever Smokers)	1.5466	1.5466	0.12196	FALSE
Pack Years Proportion	0.5418	0.5418	0.58796	FALSE
Peak Expiratory Flow (PEF) (liters/minute)	-1.125	1.125	0.26059	FALSE
Pulse Rate (bpm)	1.7332	1.7332	0.08306	FALSE
Red Blood Cell (Erythrocyte) Count (cells/liter)	-0.8294	0.8294	0.40688	FALSE
Systolic Blood Pressure (mmHg)	0.9585	0.9585	0.33781	FALSE
Sleep Duration	2.8554	2.8554	0.0043	FALSE
Computer Time (hours/day)	1.2474	1.2474	0.21225	FALSE
Waist Circumference (centimeters)	1.3914	1.3914	0.1641	FALSE
Water Intake (glasses/day)	1.2595	1.2595	0.20785	FALSE
White Blood Cell (Leukocyte) Count	-1.5072	1.5072	0.13176	FALSE
Weight (kilograms)	1.4078	1.4078	0.15919	FALSE
Impedance of Whole Body (ohms)	-0.9918	0.9918	0.3213	FALSE
Year of Birth	-2.9266	2.9266	0.00343	FALSE
Age Started Smoking*	5.0282	5.0282	0	TRUE
Birthplace (East)	-7.1229	7.1229	0	TRUE
Birthplace (North)	-12.4674	12.4674	0	TRUE
Cigarettes per Day (Restricted to Current or Former Smokers)*	5.2459	5.2459	0	TRUE
Cigarettes per Day (Includes Current, Former, and Never Smokers)*	-25.2934	25.2934	0	TRUE
Educational Attainment*	3.7281	3.7281	0.00019	TRUE
Longest Period of Depression (weeks)	7.9944	7.9944	0	TRUE
Mother Age	-4.9177	4.9177	0	TRUE
Number of Full Brothers	-3.7278	3.7278	0.00019	TRUE
Number of Children*	9.0284	9.0284	0	TRUE
Number of Same Sex Partners (Restricted to those who have had Same Sex Sex)	-40.1088	40.1088	0	TRUE
Number of Full Siblings*	-5.0347	5.0347	0	TRUE
TV Time (hours/day)	8.3381	8.3381	0	TRUE
