## Supplementary Table 6 for "Correlations between human mating partners: a comprehensive meta-analysis of 22 traits and raw data analysis of 133 traits in the UK Biobank"

### Sheet: Search Terms
Supplementary Table 6. Combination of search terms used for the literature review
Phenotype(s)	Phenotypic search terms	Partner concordance search terms in PubMeda	Partner concordance search terms in ScienceDirect
Drinking quantity, Problematic alcohol use, Substance use disorder	"alcohol"	"assortative mating" OR "spousal concordance" OR "spousal resemblance" OR "phenotypic homogamy" OR "partner concordance" OR "partner resemblance" OR “nonrandom mating” OR "assortative marriage" OR "spousal correlations" OR "partner correlations" OR "husband-wife correlations" OR "familial resemblance" "non-random mating"	"assortative mating" OR "spousal concordance" OR "spousal resemblance" OR "phenotypic homogamy" OR "partner concordance" OR "partner resemblance" OR “nonrandom mating” OR "assortative marriage" OR "spousal correlations" OR "partner correlations" OR "husband-wife correlations" OR "familial resemblance" OR "non-random mating"
	“substance abuse” OR “substance use disorder” OR “drug use disorder” OR “addiction” OR “drug abuse” OR “alcoholism” OR “alcoholic” OR “substance dependence”
Extraversion, Openness to Experience, Agreeableness, Conscientiousness, Neuroticism	"extraversion" OR "openness to experience" OR "agreeableness" OR "conscientiousness" OR "neuroticism"
Intelligence quotient score	"intelligence quotient" OR "IQ" OR "cognitive ability" OR "cognitive performance"
Bipolar disorder, Schizophrenia spectrum, Depression	("depression" OR "depressive" OR "bipolar disorder" OR "schizophrenia" OR "mania" OR "manic" OR "bipolar illness") NOT ("inbreeding depression")	"assortative mating" OR "spousal concordance" OR "spousal resemblance" OR "phenotypic homogamy" OR "partner concordance" OR "partner resemblance" OR “nonrandom mating” OR "assortative marriage" OR "spousal correlations" OR "husband-wife correlations" OR "familial resemblance" OR "non-random mating"
Educational attainment	“educational attainment” OR schooling	NA (see Methods in main text)
Diabetes	(diabetes) NOT ("gestational diabetes")	"assortative mating" OR "spousal concordance" OR "spousal resemblance" OR "phenotypic homogamy" OR "partner concordance" OR "partner resemblance" OR “nonrandom mating” OR "assortative marriage" OR "spousal correlations" OR "partner correlations" OR "husband-wife correlations" OR "familial resemblance" OR "non-random mating"
Smoking quantity, Smoking status, Smoking initiation, Smoking cessation	smoking OR smoker OR cigarettes	"assortative mating" OR "spousal concordance" OR "spousal resemblance" OR "phenotypic homogamy" OR "partner concordance" OR "partner resemblance" OR “nonrandom mating” OR "assortative marriage" OR "spousal correlations" OR "husband-wife correlations" OR "familial resemblance" OR "non-random mating"
Generalized anxiety, Panic disorder, Phobia	"generalized anxiety disorder" OR "panic disorder" OR phobia
Body mass index	“body mass index” OR BMI OR “Quatelet’s index”	NA (see Methods in main text)
Waist-to-hip ratio	"waist-to-hip ratio" OR "waist-hip" or "waist/hip"	"assortative mating" OR "spousal concordance" OR "spousal resemblance" OR "phenotypic homogamy" OR "partner concordance" OR "partner resemblance" OR “nonrandom mating” OR "assortative marriage" OR "spousal correlations" OR "partner correlations" OR "husband-wife correlations" OR "familial resemblance" OR "non-random mating"
Political values, Religiosity	“political” OR "religiosity" OR "religiousness" OR "social attitudes" OR "conservative-liberal" OR "liberal-conservative"	"assortative mating" OR "spousal concordance" OR "spousal resemblance" OR "phenotypic homogamy" OR "partner concordance" OR "partner resemblance" OR “nonrandom mating” OR "assortative marriage" OR "spousal correlations" OR "husband-wife correlations" OR "familial resemblance" OR "non-random mating"
Height	NA (see Methods in main text)	NA (see Methods in main text)	NA (see Methods in main text)
aSlight changes in partner concordance search terms in PubMed were due to algorithm changes
